# Revisions to the *Gliophorus irrigatus* complex (Agaricales, Hygrophoraceae, *Gliophorus*, section Unguinosae) including a new waxcap, *G. alboviscidus*, from the UK but detected globally via soil eDNA, two new species from eastern North America, *G. fumosus* and *G. parafumosus*, plus a new species, *G. calunus*, and a new combination of *Hygrophorus subaromaticus* in *Gliophorus* from western North America

**DOI:** 10.1101/2025.10.22.683655

**Authors:** David J. Harries, Clare M. Blencowe, Caio A. Leal-Dutra, D. Jean Lodge, Alison H. Harrington, Ruby Bye, Zach Pearse, Stephen D. Russell, Jessica Williams, Lauren A. Ré, Gareth W. Griffith

## Abstract

Here we report the discovery of four new agaricoid fungi in the *Gliophorus irrigatus* complex of the family Hygrophoraceae. *Gliophorus alboviscidus* sp. nov. from the UK is morphologically identical to the European *G. irrigatus* (which we neotypify), except that its basidiome is white or pale Buff coloured vs brownish grey. Two new species from eastern North America, *Gliophorus fumosus* sp. nov. (provisional name *Gliophorus* sp. ‘irrigatus-IN01’), and *Gliophorus parafumosus* sp. nov (previously labelled *G. irrigatus*) resemble *G. irrigatus* s.s. in colour and morphology but their distributions are restricted to North America. Phylogenetic reconstruction revealed that these samples form distinct clades, with >10% ITS sequence divergence from European *G. irrigatus* s.s. and from each other. Though *G. alboviscidus* sp. nov. is currently known only from two locations in the UK, searches for related sequences from eDNA (environmental DNA) sequence repositories (UNITE/GlobalFungi) suggested that this species is more widely distributed in Eurasia. *G. fumosus* and *G. parafumosus* sequences from eastern North America were divergent from both European *G. irrigatus* and *G. alboviscidus*; both were more closely related to another species with a strong odour and white/Buff basidiomes from northwestern North America, *Hygrophorus subaromaticus* for which we sequenced the holotype and recombine in the genus *Gliophorus*. We also describe a new species from northwestern North America, *G. calunus* sp. nov. (provisional name *Gliophorus* sp. ‘irrigatus-CA01’), based on vouchered specimens photographed and sequenced by an paraprofessional group, CA FUNDIS. We highlight the importance of citizen scientist groups and paraprofessionals in documenting macrofungal species and their distributions via databases such as iNaturalist, Mushroom Observer and MycoMap. Further, we discuss reasons eDNA distributions are often larger than known distributions of basidiomes, including *G. alboviscidus* and *G. fumosus*.
