## Supplementary material for "Revisions to the *Gliophorus irrigatus* complex (Agaricales, Hygrophoraceae, *Gliophorus*, section Unguinosae) including a new waxcap, *G. alboviscidus*, from the UK but detected globally via soil eDNA, two new species from eastern North America, *G. fumosus* and *G. parafumosus*, plus a new species": Suppdata1

### Sheet: Suppdata1-SampleList
	TREE LABEL	Seq name		Seq origin	SH@1.5%	VoucherRef	VoucherRef1	Lat	Long	Location	Coll date	Coll name	SEQ	Lgth(bp)	Seq method
	iNat136883620 Gliophorus fumosus -NY	iNat136883620		Voucher	SH0910862.10FU	DMc055/MYCO1000031	iNaturalist:136883620	43.2324	-75.5661	USA:NY, Rome Sands	2022-09-27	David McCheyne	CTTAAGTTCAGCGGGTAGTCCTACCTGATTTGAGGTCAAAGTGTCAAAAGAAGGGGGTAACAATCTGCAGTACACCCAGACTTTCTGTGGGCACTCAAGTTGTAGCAATGGGGTGTAGACAAACAAAGGACTATCAAACCAAAGCTTCAACAACCCATGGGCAGAAGAGCAGGGTTCACTGATGCATTTCAGGAGAGCCTCTATTCCTCTAGACGAGAAACACGGCACACTCCCACATTCCAAACCTCCACAAGGGAGACAGAGGGTTGAGAATTTCATGACACTCAAACAGGCATGCTCCTCGGAATACCAAGGAGCGCAAGATGCGTTCAAAGATTCGATGATTCACTGAATTCTGCAATTCACACTACTTATCGCATTTCGCTGCGTTCTTCATCG…	680	MinION;Flongle 10.4.1
	iNat178924890 Gliophorus fumosus -NY	iNat178924890		Voucher	SH0910862.10FU	CM23-80169/MYCO1000032	iNaturalist:178924890	43.551	-76.2047	USA:NY, Rome Sands	2023-08-17	Paula DeSanto	AAGTCGTAACAAGGTTTCCGTAGGTGAACCTGCGGAAGGATCATTAACTGAAATTTTGGGAAGGGGGGGATTAGCTGCTGGCTCTTTTGTGAGGGCATCTGTGCACACCCCTTTCCCTTAATCTCTCCTCTACACCTGTGCAACCTCCTGTGGGCTTGGGGAAACCTGGGCCTGCATCTTGCTTCACACAACTGTAACTTATTTACCAGTGAATGTTTGTTGGCTCTGAGCCATAAAAATAATCAATACAACTTTCAACAACGGATCTCTTGGCTCACGCATCGATGAAGAACGCAGCGAAATGCGATAAGTAATGTGAATTGCAGAATTCAGTGAATCATCGAATCTTTGAACGCATCTTGCGCTCCTTGGTATTCCGAGGAGCATGCCTGTTTGAGT…	681	MinION;Flongle 10.4.1
	KF291086 Gliophorus fumosus -NC (Holotype; TENN:F-061868)	KF291086	Holotype	Voucher	SH0910862.10FU	TENN-F:061868 (DJL05NC50)		35.6328	-83.0842	USA:NC,Haywood Co.,Cataloochie	2005-08-12	E.Lickey/Jean Lodge	AGGATCATTAACTGAAATTTTGGGAAGGGGGGATTAGCTGCTGGCTCTTTTGTGAGGGCATCTGTGCACA CCCCTTTCCCTTAATCTCTCCTCTACACCTGTGCAACCTCCTGTGGGCTTGGGGAAACCTGGGCCTGCAT CTTGCTTCACACAACTGTAACTTATTTACCAGTGAATGTTTGTTGGCTCTGAGCCATAAAAATAATCAAT ACAACTTTCAACAACGGATCTCTTGGCTCACGCATCGATGAAGAACGCAGCGAAATGCGATAAGTAGTGT GAATTGCAGAATTCAGTGAATCATCGAATCTTTGAACGCATCTTGCGCTCCTTGGTATTCCGAGGAGCAT GCCTGTTTGAGTGTCATGAAATTCTCAACCCTCTGTCTCCCTTG…	652	Sanger
	MF665108 Gliophorus fumosus -USA:eDNA(root)	MF665108		eDNA (root: NCBI)	SH0910862.10FU	OTU_368	none	nd	nd	USA	xx-xx-2017	Nelsen et al., Arkansas	GAGGCTCTCCTGAAATGCATCAGTGAACCCTGCTCTTCTGCCCATGGGTTGTTGAAGCTTTGGTTTGATA GTCCTTTGTTTGTCTACACCCCATTGCTACAACTTGAGTGCCCACAGAAAGTCTGGGTGTACTGCAGATT GTTACCCCCTTCTTTTGACACTTTGACCTCAAATCAGGTAGGACTACCCGCTGAACTTAA	202	IonTorrent
	ON562444 Gliophorus fumosus -IN	ON562444		Voucher	SH0910862.10FU	PUL00035147/MyCoPortal:4922836	iNaturalist:145165934	41.6494	-87.0744	USA:IN,Dune Acres	2017-07-04	Stephen Russell	CGGAAGGATCATTAACTGAAATTTTGGGAAGGGGGGATTAGCTGCTGGCTCTTTTGTGAGGGCATCTGTGCACACCCCTTTCCCTTAATCTCTCCTCTACACCTGTGCAACCTCCTGTGGGCTTGGGGAAACCTGGGCCTGCATCTTGCTTCACACAACTGTAACTTATTTACCAGTGAATGTTTGTTGGCTTTGAGCCATAAAAATAATCAATACAACTTTCAACAACGGATCTCTTGGCTCACGCATCGATGAAGAACGCAGCGAAATGCGATAAGTAATGTGAATTGCAGAATTCAGTGAATCATCGAATCTTTGAACGCATCTTGCGCTCCTTGGTATTCCGAGGAGCATGCCTGTTTGAGTGTCATGAAATTCTCAACCCTCTGTCTCCCTTGT…	654	Sanger
	PP516736 Gliophorus fumosus -WI	PP516736		Voucher	SH0910862.10FU	OMDL01567	iNaturalist:183983484	46.7922	-90.6656	USA:WI, Madeline Island	2023-09-19	Kyle Canan	AAGTCGTAACAAGGTTTCCGTAGGTGAACCTGCGGAAGGATCATTAACTGAAATTTTGGGAAGGGGGGATTAGCTGCTGGCTCTTTTGTGAGGGCATCTGTGCACACCCCTTTCCCTTAATCTCTCCTCTACACCTGTGCAACCTCCTGTGGGCTTGGGGAAACCTGGGCCTGCATCTTGCTTCACACAACTGTAACTTATTTACCAGTGAATGTTTGTTGGCTTTGAGCCATAAAAATAATCAATACAACTTTCAACAACGGATCTCTTGGCTCACGCATCGATGAAGAACGCAGCGAAATGCGATAAGTAATGTGAATTGCAGAATTCAGTGAATCATCGAATCTTTGAACGCACCTTGCGCTCCTTGGTATTCCGAGGAGCATGCCTGTTTGAGTG…	680	MinION;Flongle 10.4.1
	PQ469140 Gliophorus fumosus -CAN	PQ469140		Voucher	SH0910862.10FU	none	iNaturalist:134364174	45.9457	-66.1106	CANADA: New Brunswick, Queens Co.	2022-09-08	Alfredo Justo	AAGTCGTAACAAGGTTTCCGTAGGTGAACCTGCGGAAGGATCATTAACTGAAATTTTGGGAAGGGGGGGGATTAGCTGCTGGCTCTTTTGTGAGGGCATCTGTGCACACCCCTTTCCCTTAATCTCTCCTCTACACCTGTGCAACCTCCTGTGGGCTTGGGGAAACCTGGGCCTGCATCTTGCTTCACACAACTGTAACTTATTTACCAGTGAATGTTTGTTGGCTTTGAGCCATAAAAATAATCAATACAACTTTCAACAACGGATCTCTTGGCTCACGCATCGATGAAGAACGCAGCGAAATGCGATAAGTAATGTGAATTGCAGAATTCAGTGAATCATCGAATCTTTGAACGCATCTTGCGCTCCTTGGTATTCCGAGGAGGATGCCTGTTTGAG…	682	MinION;Flongle 10.4.1
	PQ469141 Gliophorus fumosus -CAN	PQ469141		Voucher	SH0910862.10FU	JP23-0492	iNaturalist:193184758	40.6944	-77.7552	USA:PA,Huntingdon	2023-08-18	John Plischke	AAGTCGTAACAAGGTTTCCGTAGGTGAACCTGCGGAAGGATCATTAACTGAAATTTTGGGAAGGGGGGATTAGCTGCTGGCTCTTTTGTGAGGGCATCTGTGCACACCCCTTTCCCTTAATCTCTCCTCTACACCTGTGCAACCTCCTGTGGGCTTGGGGAAACCTGGGCCTGCATCTTGCTTCACACAACTGTAACTTATTTACCAGTGAATGTTTGTTGGCTCTGAGCCATAAAAATAATCAATACAACTTTCAACAACGGATCTCTTGGCTCACGCATCGATGAAGAACGCAGCGAAATGCGATAAGTAGTGTGAATTGCAGAATTCAGTGAATCATCGAATCTTTGAACGCATCTTGCGCTCCTTGGTATTCCGAGGAGCATGCCTGTTTGAGTG…	680	MinION;Flongle 10.4.1
	PQ469142 Gliophorus fumosus -PA	PQ469142		Voucher	SH0910862.10FU	N23-1072	iNaturalist:181314311	40.1782	-79.1046	USA:PA,Somerset Co.	2023-09-02	John Plischke	AAGTCGTAACAAGGTTTCCGTAGGTGAACCTGCGGAAGGATCATTAACTGAAATTTTGGGAAGGGGGGGATTAGCTGCTGGCTCTTTTGTGAGGGCATCTGTGCACACCCCTTTCCCTTAATCTCTCCTCTACACCTGTGCAACCTCCTGTGGGCTTGGGGAAACCTGGGCCTGCATCTTGCTTCACACAACTGTAACTTATTTACCAGTGAATGTTTGTTGGCTTTGAGCCATAAAAATAATCAATACAACTTTCAACAACGGATCTCTTGGCTCACGCATCGATGAAGAACGCAGCGAAATGCGATAAGTAATGTGAATTGCAGAATTCAGTGAATCATCGAATCTTTGAACGCATCTTGCGCTCCTTGGTATTCCGAGGAGCATGCCTGTTTGAGT…	681	MinION;Flongle 10.4.1
	PX103270 Gliophorus fumosus -OH	PX103270		Voucher	SH0910862.10FU	KEF015/MU-F-58519	iNaturalist:290749159	40.86	-81.47	USA:OH, Akron	xx-Jun-25	Jessica Williams	CTTGGTCATTTAGAGGAAGTAAAAGTCGTAACAAGGTTTCCGTAGGTGAACCTGCGGAAGGATCATTAACTGAAATTTTGGGAAGGGGGGGATTAGCTGCTGGCTCTTTTGTGAGGGCATCTGTGCACACCCCWTTCCCTTAATCTCTCCTCTACACCTGTGCAACCTCCTGTGGGCTTGGGGAAACCTGGGCCTGCATCTTGCTTCACACAACTGTAACTTATTYACCAGTGAATGTTTGTTGGCTTTGAGCCATAAAAATAATCAATACAACTTTCAACAACGGATCTCTTGGCTCACGCATCGATGAAGAACGCAGCGAAATGCGATAAGTAATGTGAATTGCAGAATTCAGTGAATCATCGAATCTTTGAACGCAYCTTGCGCTCCTTGGTATTC…	722	MinION;Flongle 10.4.1
	GF_Aust1 (Bissett16) Gliophorus sp. 3 -AUS:eDNA (soil)	GF_Aust1 (Bissett16)		eDNA (soil:GlobFung)	No SH assigned	GF01002090S	91c4fd65d83adf790308259d01f25d51	-42.2715	146.893	AUS:Tasmania, Hermitage	xx-Nov-2014	Bissett et al.	ACTGAAATTTTGGGAAGGGGGGATTTAGCTGCTGGCCCTTTTTGTGAGGGGCATCTGTGCACACCCTTTTCCCTTAATCATCTCCCACACCCTGTGCAACCTCCTGTGGGCTTGGGGAAACCTGGGCCTGCATCTTGCTTCACACAACTGTGTACCTTATTTATCAGTGAATGCTTTGTTGGCTCTGAGCCATATAATGTTAATA	205	Illumina MiSeq
	GF_Aust2 (Bissett16) Gliophorus sp. 3 -AUS:eDNA (soil)	GF_Aust2 (Bissett16)		eDNA (soil:GlobFung)	No SH assigned	GF01002425S	4c9c0b6b3a5405b1c62397d020190bfd	-35.1626	150.725	AUS:NSW, Jervis Bay	xx-Aug-2012	Bissett et al.	ACTGAAATTTTGGGAAGGGGGGATTTAGCTGCTGGCCCTTTTTGTGAGGGGCATCTGTGCACACCCTTTTCCCTTAATCATCTCCCACACCCTGTGCAACCTCCTGTGGGCTTGGGGAAACCTGGGCCTGCATCTTGCTTCACACAACTGTGTACCTTATTTATCAGTGAATGCTTTGTTGGCTCTGAGCCATATACTGTTAATA	205	Illumina MiSeq
	MH979262 Gliophorus parafumosus -WI (Holotype; F: C0348314F)	MH979262	Holotype	Voucher	SH0910870.10FU	NAMA 2017-248/C0348314F	MyCoPortal:C0348314F	46.7976	-90.6698	USA:WI, Bayfield	2017-09-07	S. Wunderle	AGTAAAAGTCGTAACAAGGTTTCCGTAGGTGAACCTGCGGAAGGATCATTAACTGAAATTTTGGGAAGGA GGATTCGTTGCTGGCCCTTTTTGGAGGGCATCTGTGCACACCCTTCCCTCAATTCCTCCTATACACCTGT GCAACCTCCTGTGGGCTTGGGGAAACCTGGGCCTGCATCTTGCTTTACACACAACTGTACATATTTCCTA GTGAATGCTTTGTTGGCTCTTTGAGCCATAAAATAATTAATACAACTTTCAACAACGGATCTCTTGGCTC ACGCATCGATGAAGAACGCAGCGAAATGCGATAAGTAATGTGAATTGCAGAATTCAGTGAATCATCGAAT CTTTGAACGCACCTTGCGCTCCTTGGTATTCCGAGGAGCATGCC…	708	Sanger
	PX093718 Gliophorus parafumosus -NC	PX093718		Voucher	SH0910870.10FU	NC-91	none	5.5219	-83.3096	USA:NC, Swaine Co.	2005-08-15	D. Jean Lodge	TCGTAGGTGACCTGCGGAGGATCATTAACTGAAATTTTGGGAAGGAGGATTCGTTGCTGGCCCTTTTTGG AGGGCATCTGTGCACACCCTTCCCTCAATTCCTCCTATACACCTGTGCAACCTCCTGTGGGCTTGGGGAA ACCTGGGCCTGCATCTTGCTTTACACACAACTGTACATATTTCCTAGTGAANGCTTTGTTGGCTCTTTGA GCCATAAAATAATTAATACAACTTTCAACAACGGATCTCTTGGCTCACGCATCGATGAAGAACGCAGCGA AATGCGATAAGTAATGTGAATTGCAGAATTCAGTGAATCATCGAATCTTTGAACGCACCTTGCGCTCCTT GGTATTCCGAGGAGCATGCCTGTTTGAGTGTCATGAAATTCTCA…	696	Sanger
	UDB03115324 Gliophorus parafumosus -CAN:eDNA(soil; UNITE)	UDB03115324		eDNA (soil:UNITE)	SH0910870.10FU	TUE002679	PlutoF:S1207	45.3876	-63.434	CANADA: Nova Scotia, Truro	2019-11-08	Leho Tedersoo	ACTGAAATTTTGGGAAGGAGGATTCGTTGCTGGCCCTTTTTGGAGGGCATCTGTGCACACCCTTCCCTCAATTCCTCCTATACACCTGTG CAACCTCCTGTGGGCTTGGGGAAACCTGGGCCTGCATCTTGCTTTACACACAACTGTACATATTTCCTAGTGAATGCTTTGTTGGCTCTT TGAGCCATAAAATAATTAATACAACTTTCAACAACGGATCTCTTGGCTCACGCATCGATGAAGAACGCAGCGAAATGCGATAAGTAATGT GAATTGCAGAATTCAGTGAATCATCGAATCTTTGAACGCACCTTGCGCTCCTTGGTATTCCGAGGAGCATGCCTGTTTGAGTGTCATGAA ATTCTCAACCCTCCGTCTCCTTGCGGAGACTTGGT…	606	Illumina MiSeq
	MG926555 Gliophorus subaromaticus -CA	MG926555		Voucher	SH0910861.10FU	AR-2018a	iNaturalist:9640562	39.3893	-123.685	USA: CA,Mendocino Co.	2018-01-26	Peter Vahlberg	GGGGTTTGCTGCTGGCCCCTTTGAGGGGCATCTGTGCACATCCCTCCCTTAATTCCTCCTTATACACCTGTGCAACCTCCTGTGGGCTTGGGGAAACCTGGGCCTGCATTTTGCTTCACACACAACTGTACATAATTACCACTGAATGCTTGTTGGCTCTCTGAGCCACAAAAATAATTAATACAACTTTCAACAACGGATCTCTTGGCTCACGCATCGATGAAGAACGCAGCGAAATGCGATAAGTAATGTGAATTGCAGAATTCAGTGAATCATCGAATCTTTGAACGCACCTTGCGCTCCTTGGTATTCCGAGGAGCATGCCTGTTTGAGTGTCATGAAATTCTCAGCCCTCTGTCTCCTTGTGGAGTCATTGAGGTGTTGGAAAGTGGGAGTGTG…	1234	Sanger
	OR593569 Gliophorus subaromaticus -CA	OR593569		Voucher	SH0910861.10FU	HAY-F-000661	iNaturalist:148999043	40.8833	-124.063	USA: CA,Arcata	2023-02-17	Mandy Hackney	AAGTCGTAACAAGGTTTCCGTAGGTGAACCTGCGGAAGGATCATTAACTGAAATTTTAGGGAGGGGGTTTGCTGCTGGCCCCTTTGAGGGGCATCTGTGCACATCCCTCCCTTAATTCCTCCTTATACACCTGTGCAACCTCCTGTGGGCTTGGGGAAACCTGGGCCTGCATTTTGCTTCACACACAACTGTACATAATTACCACTGAATGCTTGTTGGCTCTCTGAGCCACAAAAATAATTAATACAACTTTCAACAACGGATCTCTTGGCTCACGCATCGATGAAGAACGCAGCGAAATGCGATAAGTAATGTGAATTGCAGAATTCAGTGAATCATCGAATCTTTGAACGCACCTTGCGCTCCTTGGTATTCCGAGGAGCATGCCTGTTTGAGTGT…	709	MinION;Flongle 10.4.1
	PP975575 Gliophorus subaromaticus -CA	PP975575		Voucher	SH0910861.10FU	HAY-F-002303	iNaturalist:191417805	40.7501	-124.145	USA: CA,Eureka	2023-11-18	Dean Lyons	GTCGTAACAAGGTTTCCGTAGGTGAACCTGCGGAAGGATCATTAACTGAAATTTTAGGGAGGGGGTTTGCTGCTGGCCCCTTTGAGGGGCATCTGTGCACATCCCTCCCTTAATTCCTCCTTATACACCTGTGCAACCTCCTGTGGGCTTGGGGAAACCTGGGCCTGCATTTTGCTTCACACACAACTGTACATAATTACCACTGAATGCTTGTTGGCTCTCTGAGCCACAAAAATAATTAATACAACTTTCAACAACGGATCTCTTGGCTCACGCATCGATGAAGAACGCAGCGAAATGCGATAAGTAATGTGAATTGCAGAATTCAGTGAATCATCGAATCTTTGAACGCACCTTGCGCTCCTTGGTATTCCGAGGAGCATGCCTGTTTGAGTGTCA…	704	MinION;Flongle 10.4.1
	iNat264128202 Gliophorus subaromaticus -CA	CA25-00700		Voucher	SH0910861.10FU	CA25-00700	iNaturalist:264128202	37.262	-122.211	USA: CA,La Honda	2025-03-06	Josh Walker	GTCGTAACAAGGTTTCCGTAGGTGAACCTGCGGAAGGATCATTAACTGAAATTTTAGGGAGGGGGTTTGCTGCTGGCCCCTTTGAGGGGCATCTGTGCACATCCCTCCCTTAATTCCTCCTTATACACCTGTGCAACCTCCTGTGGGCTTGGGGAAACCTGGGCCTGCATTTTGCTTCACACACAACTGTACATAATTACCACTGAATGCTTGTTGGCTCTCTGAGCCACAAAAATAATTAATACAACTTTCAACAACGGATCTCTTGGCTCACGCATCGATGAAGAACGCAGCGAAATGCGATAAGTAATGTGAATTGCAGAATTCAGTGAATCATCGAATCTTTGAACGCACCTTGCGCTCCTTGGTATTCCGAGGAGCATGCCTGTTTGAGTGTCA…	704	MinION;Flongle 10.4.1
	PV791511 Gliophorus subaromaticus -CA	PV791511		Voucher	SH0910861.10FU	HAY-F-012857	iNaturalist:256214946	40.7759	-124.15	USA: CA,Eureka	2024-12-25	Mandy Hackney	CTTGGTCATTTAGAGGAAGTAAAAGTCGTAACAAGGTTTCCGTAGGTGAACCTGCGGAAGGATCATTAACTGAAATTTTAGGGAGGGGGTTTGCTGCTGGCCCCTTTGAGGGGCATCTGTGCACATCCCTCCCTTAATTCCTCCTTATACACCTGTGCAACCTCCTGTGGGCTTGGGGAAACCTGGGCCTGCATTTTGCTTCACACACAACTGTACATAATTACCACTGAATGCTTGTTGGCTCTCTGAGCCACAAAAATAATTAATACAACTTTCAACAACGGATCTCTTGGCTCACGCATCGATGAAGAACGCAGCGAAATGCGATAAGTAATGTGAATTGCAGAATTCAGTGAATCATCGAATCTTTGAACGCACCTTGCGCTCCTTGGTATTCCG…	750	MinION;Flongle 10.4.1
	ZAP119 Gliophorus subaromaticus -CA (Holotype; MICH:10963)	ZAP119	Holotype	Voucher	SH0910861.10FU	Smith 9167 (MICH:10963)	MyCoPortal:MICH10963	41.2745	-124.082	USA: CA,Humboldt Co.,Orick	13847	Alexander H. Smith	GAAGGATCATTAACTGAAATTTTAGGGAGGGGGTTTGCTGCTGGCCCCTTTGAGGGGCATCTGTGCACATCCCTCCCTTAATTCCTCCTTATACACCTGTGCAACCTCCTGTGGGCTTGGGGAAACCTGGGCCTGCATTTTGCTTCACACACAACTGTACATAATTACCACTGAATGCTTGTTGGCTCTCTGAGCCACAAAAATAATTAATACAACTTTCAACAACGGATCTCTTGGCTCACGCATCGATGAAGAACGCAGCGAAATGCGATAAGTAATGTGAATTGCAGAATTCAGTGAATCATCGAATCTTTGAACGCACCTTGCGCTCCTTGGTATTCCGAGGAGCATGCCTGTTTGAGTGTCATGAAATTCTCAGCCCTCTGTCTCCTTGTGGAG…	695	Sanger
	OU003418 Gliophorus sp soil -ECU:eDNA (root)	OU003418		eDNA (root:NCBI)	No SH assigned		NCBI: PRJEB44802	-3.97	-79.07	Ecuador:Zamora-Chinchipe	xx-Aug-15	Duenas-Serrano FJ	AACGCATCTTGCGCTCCTTGGTATCCCGAGGAGCATGCCTGTTTGAGTGTCATGAAATTCTCAACCCTCT GTCTCCTCTTAGAGGCCTTTGGTGTTTGGAATGTGGGAGTGTGCCGTTGTTCCTTCAAGGGATAGAGGCT CTCCTGAAATGCATCAGTAAACCCAGCTTTCTGTCTTAGGGTTGTTGAAGCTTTGGTTTGATAGTCCTCT GTCTGTCTATGTCCCATTGCTCCAACTAGAGTACCCCAAAAACTTTGGACTGTCTGGATGTACTGCAGAT TACTCTCCTTTTTGACACTTTGACCTCAAATCAGGTAGGACTACCCGCTGAACTTAA	341	Illumina MiSeq
	ABS:BPP05b Gliophorus irrigatus -WAL	ABS:BPP05b		Voucher	SH0910871.10FU	ABS:BPP05b		52.3649	-3.8309	Wales:Devil's Bridge,Brignant	2005-10-18	Gareth W. Griffith	CATTAACTGAAATTTTGGGGAGGAGGCTTTGCTGCTGGCCCTTTTGGGGGCATCTGTGCACACTCCTCCCTTAATTCCTCCTATACACCTGTGCAACCTCCTGTGGGCTTTGGGGAAACCTGGGCCTGCATCTTGTTTCACACACAACTGTACATATTTACCTATGAATGCTTGTTGGCTCTTTGAGCCATAAAATATAATCAATACAACTTTCAACAACGGATCTCTTGGCTCACGCATCGATGAAGAACGCAGCGAAATGCGATAAGTAATGTGAATTGCAGAATTCAGTGAATCATCGAATTTTTGAACGCACCTTGCGCTCCTTGGTATTCCGAGGAGCATGCCTGTTTGAGTGTCATGAAATTCTCAACCCTATTGTCTTCCTTGTGGAGGCTT…	621	Sanger
	FM208881 Gliophorus irrigatus -HUN	FM208881		Voucher	SH0910871.10FU	H35		46.87	16.22	Hungary:Kétvölgy	xx-xx-2007	Halasz,K./Bratek,Z.	CTTAATTCCTCCTATACACCTGTGCAACCTCCTGTGGGCTTTGGGGAAACCTGGGCCTGCATCTTGTTTCACACACAACTGTACATATTTACCTATGAATGCTTGTTGGCTCTTTGAGCCCATAAAATATAATCAATACAACTTTCAACAACGGATCTCTTGGCTCACGCATCGATGAAGAACGCAGCGAAATGCGATAAGTAATGTGAATTGCAGAATTCAGTGAATCATCGAATCTTTGAACGCACCTTGCGCTCCTTGGTATTCCGAGGAGCATGCCTGTTTGAGTGTCATGAAATTCTCAACCCTATTTTCTTCCTTGTGGAGGCTTGGGTGTTGGAATGTGGGAGTGTGCCGTGTTCCCTTTCGAGGGATAGAGGCTCTCCTGAAATGCATAAG…	552	Sanger
	KF291084 Gliophorus irrigatus -DEN(Neotype; CFMR:DEN-21)	KF291084	Holotype	Voucher	SH0910871.10FU	CFMR: DEN-21		56.92	8.62	Denmark:Nordjylland,Thisted	2006-10-28	David Boertmann	AGGATCATTAACTGAAATTTTGGGGAGGAGGCTTTGCTGCTGGCCCTTTTGGGGGCATCTGTGCACACTCCTCCCTTAATTCCTCCTATACACCTGTGCAACCTCCTGTGGGCTTTGGGGAAACCTGGGCCTGCATCTTGTTTCACACACAACTGTACATATTTACCTATGAATGCTTGTTGGCTCTTTGAGCCCATAAAATATAATCAATACAACTTTCAACAACGGATCTCTTGGCTCACGCATCGATGAAGAACGCAGCGAAATGCGATAAGTAATGTGAATTGCAGAATTCAGTGAATCATCGAATCTTTGAACGCACCTTGCGCTCCTTGGTATTCCGAGGAGCATGCCTGTTTGAGTGTCATGAAATTCTCAACCCTATTTTCTTCCTTGTGG…	657	Sanger
	KY807664 Gliophorus irrigatus -SPN	KY807664		Voucher	SH0910871.10FU	ARAN-Fungi 3642/EF3100		43.37	-2.96	Spain: Bilbao,Urduliz	xx-xx-2017	Fidalgo,E.	GTAAAAGTCGTAACAAGGTTTCCGTAGGTGAACCTGCGGAAGGATCATTAACTGAAATTTTGGGGAGGAGGCTTTGCTGCTGGCCCTTTTGGGGGCATCTGTGCACACTCCTCCCTTAATTCCTCCTATACACCTGTGCAACCTCCTGTGGGCTTTGGGGAAACCTGGGCCTGCATCTTGTTTCACACACAACTGTACATATTTACCTATGAATGCTTGTTGGCTCTTTGAGCCATAAAATATAATCAATACAACTTTCAACAACGGATCTCTTGGCTCACGCATCGATGAAGAACGCAGCGAAATGCGATAAGTAATGTGAATTGCAGAATTCAGTGAATCATCGAATTTTTGAACGCACCTTGCGCTCCTTGGTATTCCGAGGAGCATGCCTGTTTG…	654	Sanger
	OP538731 Gliophorus irrigatus -SWI	OP538731		Voucher	SH0910871.10FU	KN_307		47.4388	8.3908	Switzerland: Zurich	2019-11-09	Andrin Gross	AAGTCGTAACAAGGTTTCCGTAGGTGAACCTGCGGAAGGATCATTAACTGAAATTTTGGGGAGGAGGCTTTGCTGCTGGCCCTTTTGGGGGCATCTGTGCACACTCCTCCCTTAATTCCTCCTATACACCTGTGCAACCTCCTGTGGGCTTTGGGGAAACCTGGGCCTGCATCTTGTTTCACACACAACTGTACATATTTACCTATGAATGCTTGTTGGCTCTTTGAGCCATAAAATATAATCAATACAACTTTCAACAACGGATCTCTTGGCTCACGCATCGATGAAGAACGCAGCGAAATGCGATAAGTAATGTGAATTGCAGAATTCAGTGAATCATCGAATTTTTGAACGCACCTTGCGCTCCTTGGTATTCCGAGGAGCATGCCTGTTTGAGTG…	693	Sanger
	OP538771 Gliophorus irrigatus -SWI	OP538771		Voucher	SH0910871.10FU	vv_1		47.1699	8.8129	Switzerland:Altendorf	2019-10-18	Andrin Gross	GAACCTGCGGAAGGATCATTAACTGAAATTTTGGGGAGGAGGCTTTGCTGCTGGCCCTTTTGGGGGCATCTGTGCACACTCCTCCCTTAATTCCTCCTATACACCTGTGCAACCTCCTGTGGGCTTTGGGGAAACCTGGGCCTGCATCTTGTTTCACACACAACTGTACATATTTACCTATGAATGCTTGTTGGCTCTTTGAGCCATAAAATATAATCAATACAACTTTCAACAACGGATCTCTTGGCTCAYGCATCGATGAAGAACGCAGCGAAATGCGATAAGTAATGTGAATTGCAGAATTCAGTGAATCATCGAATYTTTGAACGCACCTTGCGCTCCTTGGTATTCCGAGGAGCATGCCTGTTTGAGTGTCATGAAATTCTCAACCCTATTKTC…	631	Sanger
	OP538813 Gliophorus irrigatus -SWI	OP538813		Voucher	SH0910871.10FU	2.2.817		47.1699	8.8129	Switzerland:Altendorf	2019-10-18	Andrin Gross	CATTAACTGAAATTTTGGGGAGGAGGCTTTGCTGCTGGCCCTTTTGGGGGCATCTGTGCACACTCCTCCCTTAATTCCTCCTATACACCTGTGCAACCTCCTGTGGGCTTTGGGGAAACCTGGGCCTGCATCTTGTTTCACACACAACTGTACATATTTACCTATGAATGCTTGTTGGCTCTTTGAGCCCATAAAATATAATCAATACAACTTTCAACAACGGATCTCTTGGCTCACGCATCGATGAAGAACGCAGCGAAATGCGATAAGTAATGTGAATTGCAGAATTCAGTGAATCATCGAATYTTTGAACGCACCTTGCGCTCCTTGGTATTCCGAGGAGCATGCCTGTTTGAGTGTCATGAAATTCTCAACCCTATTKTCTTCCTTGTGGAGGCT…	614	Sanger
	OQ065395 Gliophorus irrigatus -WAL	OQ065395		Voucher	SH0910871.10FU	DJH21-52		51.66	-4.99	Wales:Pembrokeshire,Somerton	xx-Oct-2017	David Harries	GGAGGAGGCTTTGCTGCTGGCCCTTTTGGGGGCATCTGTGCACACTCCTCCCTTAATTCCTCCTATACACCTGTGCAACCTCCTGTGGGCTTTGGAGAAACCTGGGCCTGCATCTTGTTTCACACACAACTGTACATATTTACCTATGAATGCTTGTTGGCTCTTTGAGCCATAAAATATAATCAATACAACTTTCAACAACGGATCTCTTGGCTCACGCATCGATGAAGAACGCAGCGAAATGCGATAAGTAATGTGAATTGCAGAATTCAGTGAATCATCGAATTTTTGAACGCACCTTGTGCTCCTTGGTATTCCGAGGAGCATGCCTGTTTGAGTGTCATGAAATTCTCAACCCTATTGTCTTCCTTGGGNNNCCTTGGGTGTTGGAATGTGGGA…	565	Sanger
	OZ209063 Gliophorus irrigatus ENG (Genome)	OZ209063	Genome	Voucher (GenomeSeq)	SH0910871.10FU	KDTOL00272	NCBI:PRJEB83294	51.689	-0.737	UK: Buckinghamshire, Prestwood	2021-11-30	Penny Cullington	AGGATCATTAACTGAAATTTTGGGGAGGAGGCTTTGCTGCTGGCCCTTTTGGGGGCATCTGTGCACACTCCTCCCTTAATTCCTCCTATACACCTGTGCAACCTCCTGTGGGCTTTGGGGAAACCTGGGCCTGCATCTTGTTTCACACACAACTGTACATATTTACCTATGAATGCTTGTTGGCTCTTTGAGCCCATAAAATATAATCAATACAACTTTCAACAACGGATCTCTTGGCTCACGCATCGATGAAGAACGCAGCGAAATGCGATAAGTAATGTGAATTGCAGAATTCAGTGAATCATCGAATCTTTGAATGCACCTTGCGCTCCTTGGTATTCCGAGGAGCATGCCTGTTTGAGTGTCATGAAATTCTCAACCCTATTTTCTTCCTTGTGG…	630	Sanger
	ABS:TCpl6a Gliophorus irrigatus -WAL	ABS:TCp6a		Voucher	SH0910871.10FU	ABS:TCp6a		52.8822	-3.7119	Wales: Bala,Trawscoed	2010-09-20	Gareth W. Griffith	CATTAACTGAATTTTGGGGAGGAGGCTTTGCTGCTGGCCCTTTTGGGGGCATCTGTGCACACTCCTCCCTTAATTCCTCCTATACACCTGTGCAACCTCCTGTGGGCTTTGGGGAAACCTGGGCCTGCATCTTGTTTCACACACAACTGTACATATTTACCTATGAATGCTTGTTGGCTCTTTGAGCCATAAAATATAATCAATACAACTTTCAACAACGGATCTCTTGGCTCACGCATCGATGAAGAACGCAGCGAAATGCGATAAGTAATGTGAATTGCAGAATTCAGTGAATCATCGAATTTTTGAACGCACCTTGCGCTCCTTGGTATTCCGAGGAGCATGCCTGTTTGAGTGTCATGAAATTCTCAACCCTATTGTCTTCCTTGTGGAGGCTTG…	623	Sanger
	iNat3553433 Gliophorus calunus -CA	iNat3553433		Voucher	SH0910864.10FU	CSALVA:371	iNaturalist:3553433	37.1554	-122.237	USA: CA,SantaCruz Co.	2025-01-09	Christian Schwarz	TAGAGGAAGTAAAAGTCGTAACAAGGTTTCCGTAGGTGAACCTGCGGAAGGATCATTAACTGAAAATTTGGGGAGGAGGCTTTGCTGCTGGCCCTTTTTAGGGGGCATCTGTGCACACTCCTCCCTTAATTCCTCTTATACACCTGTGCAACCTCCTGTGGGCTTGGGGAAACCTGAGCCTGCATCTTTGTTCCACACACACAACTGTATATATTTGCCAGTGAATGCTTCTTGGCTCTTTGAGCCATAAAAATAATTAATACAACTTTCAACAACGGATCTCTTGGCTCACGCATCGATGAAGAACGCAGCGAAATGCGATAAGTAATGTGAATTGCAGAATTCAGTGAATCATCGAATCTTTGAACGCACCTTGTGCTCCCTGGTATTCTGGGGAGC…	672	MinION;Flongle 10.4.1
	iNat15137380 Gliophorus calunus -CA	iNat15137380		Voucher	SH0910864.10FU	CSALVA:37 (NS1093)	iNaturalist:15137380	41.0789	-124.131	USA: CA,Trinidad	2013-11-17	Noah Siegel	GTCAAGTGTCAAAAAGGAGGTGCAAATCTGCAGTACCACCCAGACATTCTAAGGTTTCTGTGGCACTCTTGTTGTAGCAATGGGACATAGACAAATAGAGGACTATCAAACCAAAGCTTCAACAACCCCAGGGCAGAAAGCTGGATTCACTTATGCATTTCAGGAGAGCCTCTGGCCCTCCAAAGGAAACATGGGACACTCCCACATTCCAACCCCCAAGGGCCTTCCAAAAGGAAGACATGGAAGTTGAGAATTTCATGACACTCAAACAGGCATGCTCCCCAGAATACCAGGGAGCACAAGGTGCGTTCAAAGATTCGATGATTCACTGAATTCTGCAATTCACATTACTTATCGCATTTCGCTGCGTTCTTCATCGATGCGTGAGCCAAGAGATCC…	686	MinION;Flongle 10.4.1
	OR593565 Gliophorus calunus -CA	OR593565		Voucher	SH0910864.10FU	HAY-F-000642	iNaturalist:148430507	40.78	-124.086	USA: CA,Humboldt Co.	xx-Feb-23	Mandy Hackney	AAGTCGTAACAAGGTTTCCGTAGGTGAACCTGCGGAAGGATCATTAACTGAAAATTTGGGGAGGAGGCTTTGCTGCTGGCCCTTTTTAGGGGGCATCTGTGCACACTCCTCCCTTAATTCCTCTTATACACCTGTGCAACCTCCTGTGGGCTTGGGGAAACCTGAGCCTGCATCTTTGTTCCACACACACAACTGTATATATTTGCCAGTGAATGCTTCTTGGCTCTTTGAGCCATAAAAATAATTAATACAACTTTCAACAACGGATCTCTTGGCTCACGCATCGATGAAGAACGCAGCGAAATGCGATAAGTAATGTGAATTGCAGAATTCAGTGAATCATCGAATCTTTGAACGCACCTTGTGCTCCCTGGTATTCTGGGGAGCATGCCTGTTTGA…	698	MinION;Flongle 10.4.1
	PQ619233 Gliophorus calunus -CA (Holotype; HAY:F-012170)	PQ619233	Holotype	Voucher	SH0910864.10FU	HAY:F-012170	iNaturalist:194601188	39.4045	-123.754	USA: CA,Mendocino Co.	2023-12-21	Damon Tighe	AAGTCGTAACAAGGTTTCCGTAGGTGAACCTGCGGAAGGATCATTAACTGAAAATTTGGGGAGGAGGCTTTGCTGCTGGCCCTTTTTAGGGGGGCATCTGTGCACACTCCTCCCTTAATTCCTCTTATACACCTGTGCAACCTCCTGTGGGCTTGGGGAAACCTGAGCTTGCATCTTTGTTCCACACACACAACTKTATATATTTGCCAGTGAATGCTTCTTGGCTCTTTGAGCCATAAAAATAATTAATACAACTTTCAACAACGGATCTCTTGGCTCACGCATCGATGAAGAACGCAGCGAAATGCGATAAGTAATGTGAATTGCAGAATTCAGTGAATCATCGAATCTTTGAACGCACCTTGTGCTCCCTGGTATTCTGGGGAGCATGCCTGTTTG…	698	MinION;Flongle 10.4.1
	PQ619243 Gliophorus calunus -CA	PQ619243		Voucher	SH0910864.10FU	FDS-CA-00522	iNaturalist:195986180	37.9404	-122.658	USA: CA,Bolinas	2024-01-06	Damon Tighe	AAGTCGTAACAAGGTTTCCGTAGGTGAACCTGCGGAAGGATCATTAACTGAAAATTTGGGGAGGAGGCTTTGCTGCTGGCCCTTTTTAGGGGGGCATCTGTGCACACTCCTCCCTTAATTCCTCTTATACACCTGTGCAACCTCCTGTGGGCTTGGGGAAACCTGAGCTTGCATCTTTGTTCCACACACACAACTTTATATATTTGCCAGTGAATGCTTCTTGGCTCTTTGAGCCATAAAAATAATTAATACAACTTTCAACAACGGATCTCTTGGCTCACGCATCGATGAAGAACGCAGCGAAATGCGATAAGTAATGTGAATTGCAGAATTCAGTGAATCATCGAATTTTTGAACGCACCTTGTGCTCCCTGGTATTCTGGGGAGCATGCCTGTTTG…	698	MinION;Flongle 10.4.1
	PQ822173 Gliophorus calunus -CA	PQ822173		Voucher	SH0910864.10FU	none ("OMDL11 run")	iNaturalist:148743563	37.0195	-122.044	USA: CA,SantaCruz Co.	2023-02-13	Dean Lyons	CTTAAGTTCAGCGGGTAGTCCTACCTGATTTGAGGTCAAAGTGTCAAAAAGGAGGTGCAAATCTGCAGTACCACCCAGACATTCTAAGGTTTCTGTGGCACTCTTGTTGTAGCAATGGGACATAGACAAATAGAGGACTATCAAACCAAAGCTTCAACAACCCCAGGGCAGAAAGCTGGATTCACTTATGCATTTCAGGAGAGCCTCTGGTCCCTCGAAAGGAAACATGGCACACTCCCACATTCCAACACCCAAGGCCTTCCAAAAGGAAGACATGGAAGTTGAGAATTTCATGACACTCAAACAGGCATGCTCCCCAGAATACCAGGGAGCACAAGGTGCGTTCAAAGATTCGATGATTCACTGAATTCTGCAATTCACATTACTTATCGCATTTCG…	698	MinION;Flongle 10.4.1
	PV520938 Gliophorus calunus -CA	PV520938		Voucher	SH0910864.10FU	HAY-F-013708/FDS-CA-08443	iNaturalist:259023907	39.3597	-123.779	USA: CA,Mendocino Co.	2025-01-19	Dean Lyons	AAGTCGTAACAAGGTTTCCGTAGGTGAACCTGCGGAAGGATCATTAACTGAAAATTTGGGGAGGAGGCTTTGCTGCTGGCCCTTTTTARGGGGGCATCTGTGCACACTCCTCCCTTAATTCCTCTTATACACCTGTGCAACCTCCTGTRGGCTTGGGGAAACCTGAGCYTGCATCTTTGTTCCACACACACAACTKTATATATTTGCCAGTGAATGCTTCTTGGCTCTTTGAGCCATAAAAATAATTAATACAACTTTCAACAACGGATCTCTTGGCTCACGCATCGATGAAGAACGCAGCGAAATGCGATAAGTAATGTGAATTGCAGAATTCAGTGAATCATCGAATYTTTGAACGCACCTTGTGCTCCCTGGTATTCTGGGGAGCATGCCTGTTTG…	698	MinION;Flongle 10.4.1
	iNat260206232 Gliophorus calunus -CA	iNat260206232		Voucher	SH0910864.10FU	NorthCal143	iNaturalist:260206232	37.59	-122.2	USA: CA, San Francisco Peninsula	xx-Jan-25	Y.M. Wang	CTTGGTCATTTAGAGGAAGTAAAAGTCGTAACAAGGTTTCCGTAGGTGAACCTGCGGAAGGATCATTAACTGAAAATTTGGGGAGGAGGCTTTGCTGCTGGCCCTTTTTAGGGGGCATCTGTGCACACTCCTCCCTTAATTCCTCTTATACACCTGTGCAACCTCCTGTGGGCTTGGGGAAACCTGAGCCTGCATCTTTGTTCCACACACACAACTGTATATATTTGCCAGTGAATGCTTCTTGGCTCTTTGAGCCATAAAAATAATTAATACAACTTTCAACAACGGATCTCTTGGCTCACGCATCGATGAAGAACGCAGCGAAATGCGATAAGTAATGTGAATTGCAGAATTCAGTGAATCATCGAATCTTTGAACGCACCTTGTGCTCCCTGGTAT…	739	MinION;Flongle 10.4.1
	iNat192129100 Gliophorus calunus -WA	iNat192129100		Voucher	SH0910864.10FU	none	iNaturalist:192129100	47.0698	-122.897	USA: WA,Olympia,Squaxin Park	2023-11-25	B. Funkhouser	GTCGTAACAAGGTTTCCGTAGGTGAACCTGCGGAAGGATCATTAACTGAAAATTTGGGGAGGAGGCTTTTGCTGCTGGCCCTTTTTAGGGGGCATCTGTGCACACTCCTCCCTTAATTCCTCTTATACACCTGTGCAACCTCCTGTGGGCTTGGGGAAACCTGAGCCTGCATCTTTGTTCCACACACACAACTGTATATATTTGCCAGTGAATGCTTCTTGGCTCTTTGAGCCATAAAAATAATTAATACAACTTTCAACAACGGATCTCTTGGCTCACGCATCGATGAAGAACGCAGCGAAATGCGATAAGTAATGTGAATTGCAGAATTCAGTGAATCATCGAATCTTTGAACGCACCTTGTGCTCCCTGGTATTCTGGGGAGCATGCCTGTTTGAG…	694	MinION;Flongle 10.4.1
	iNat256218784 Gliophorus calunus -WA	iNat256218784		Voucher	SH0910864.10FU	none	iNaturalist:256218784	47.1315	-122.898	USA: WA,Thurston Co.	2024-12-25	Matthew Gilbert Koons	CTTGGTCATTTAGAGGAAGTAACTTGTTCCCTTGGTCATTTAGAGGAAGTAAAAGTCGTAACAAGGTTTCCGTAGGTGAACCTGCGGAAGGATCATTAACTGAAAATTTGGGGAGGAGGCTTTGCTGCTGGCCCTTTTTAGGGGGCATCTGTGCACACTCCTCCCTTAATTCCTCTTATACACCTGTGCAACCTCCTGTGGGCTTGGGGAAACCTGAGCCTGCATCTTTGTTCCACACACACAACTGTATATATTTGCCAGTGAATGCTTCTTGGCTCTTTGAGCCATAAAAATAATTAATACAACTTTCAACAACGGATCTCTTGGCTCACGCATCGATGAAGAACGCAGCGAAATGCGATAAGTAATGTGAATTGCAGAATTCAGTGAATCATCGAA…	769	MinION;Flongle 10.4.1
	PX238872 Gliophorus calunus -WA	PX238872		Voucher	SH0910864.10FU	OLY-0918	iNaturalist:253949042	47.148	-123.063	USA: WA,Kamilche	2024-12-02	Steve Ness	AAAGTCGTAACAAGGTTTCCGTAGGTGAACCTGCGGAAGGATCATTAACTGAAAATTTGGGGAGGAGGCTTTGCTGCTGGCCCTTTTTAGGGGGCATCTGTGCACACTCCTCCCTTAATTCCTCTTATACACCTGTGCAACCTCCTGTGGGCTTGGGGAAACCTGAGCCTGCATCTTTTGTTCCACACACACAACTGTATATATTTGCCAGTGAATGCTTCTTGGCTCTTTGAGCCATAAAAATAATTAATACAACTTTCAACAACGGATCTCTTGGCTCACGCATCGATGAAGAACGCAGCGAAATGCGATAAGTAATGTGAATTGCAGAATTCAGTGAATCATCGAATCTTTGAACGCACCTTGTGCTCCCTGGTATTCTGGGGAGCATGCCTGTTT…	698	MinION;Flongle 10.4.1
	iNat243481445 Gliophorus calunus -WA	iNat243481445		Voucher	SH0910864.10FU	none	iNaturalist:243481445	48.0734	-121.607	USA: WA,Snohomish Co.	2024-09-19	Sandra Ruffner	CTTGGTCATTTAGAGGAAGTAAAAGTCGTAACAAGGTTTCCGTAGGTGAACCTGCGGAAGGATCATTAACTGAAAATTTGGGGAGGAGGCTTTGCTGCTGGCCCTTTTTAGGGGGGCATCTGTGCACACTCCTCCCTTAATTCCTCTTATACACCTGTGCAACCTCCTGTGGGCTTGGGGAAACCTGAGCCTGCATCTTTGTTCCACACACACAACTTTATATATTTGCCAGTGAATGCTTCTTGGCTCTTTGAGCCATAAAAATAATTAATACAACTTTCAACAACGGATCTCTTGGCTCACGCATCGATGAAGAACGCAGCGAAATGCGATAAGTAATGTGAATTGCAGAATTCAGTGAATCATCGAATTTTTGAACGCACCTTGTGCTCCCTGGTA…	739	MinION;Flongle 10.4.1
	iNat189684363 Gliophorus calunus -WA	iNat189684363		Voucher	SH0910864.10FU	PSMS1465	iNaturalist:189684363	47.2675	-122.091	USA: WA,Auburn	2023-10-31	Y.M. Wang	GCTGGCCCTTTTTAGGGGGCATCTGTGCACACTCCTCCCTTAATTCCTCTTATACACCTGTGCAACCTCCTGTGGGCTTGGGGAAACCTGAGCCTGCATCTTTGTTCCACACACACAACTGTATATATTTGCCAGTGAATGCTTCTTGGCTCTTTGAGCCATAAAAATAATTAATACAACTTTCAACAACGGATCTCTTGGCTCACGCATCGATGAAGAACGCAGCGAAATGCGATAAGTAATGTGAATTGCAGAATTCAGTGAATCATCGAATCTTTGAACGCACCTTGTGCTCCCTGGTATTCTGGGGAGCATGCCTGTTTGAGTGTCATGAAATTCTCAACTTCCATGTCTTCCTTTTGGAAGGCCTTGGGTGTTGGAATGTGGGAGTGTGCCATG…	626	MinION;Flongle 10.4.1
	iNat102000323 NO SEQUENCE, ONLY MORPHOLOGY	n/a		Voucher	n/a	none	iNaturalist:102000323	47.0723	-122.902	USA: WA,Olympia	2021-11-22	Lauren Ré	n/a	3	n/a
	UDB03112018 Gliophorus sp. TX:eDNA(soil; UNITE)	UDB03112018		eDNA (soil:UNITE)	SH0910865.10FU	TUE002008	PlutoF:G5031	30.2777	-94.5418	USA:TX, Hardin Co.	2015-07-15	Leho Tedersoo	ACTGAAAATTTGGGGAGGAGGCTTTGCTGCTGGCCCTTTTTAGGGGCATCTGTGCACACTCCTTCCCTTAGTTCCTCTTACACACCTGTG CAACCTCCTGTGGGCTTGGGGATACCTGAGCCTGCATTTTTGTTCCACATACACATAACTGTACATATTTGCCAGTGAATGCTTGTTGGC TCTTTGAGCCATAAAAATAATCATTACAACTTTCAACAACGGATCTCTTGGCTCACGCATCGATGAAGAACGCAGCGAAATGCGATAAGT AATGTGAATTGCAGAATTCAGTGAATCATCGAATCTTTGAACGCACCTTGCGCTCCCTGGTATTCCGGGGAGCATGCCTGTTTGAGTGTC ATGAAATTCTCAACCCTTATGTCTTCCTTTTGGAA…	619	Illumina MiSeq
	PV223767 Gliophorus sp. 'FL03'	PV223767		Voucher	SH0910867.10FU		iNaturalist:251773868	-81.3309	28.7217	USA:Florida,Seminole Co.	2024-11-11	Scott Ostuni	GTCGTAACAAGGTTTCCGTAGGTGAACCTGCGGAAGGATCATTAACTGAAAATTTGGGGAGGAGGCTTTGCTGCTGGCCCTTTTTAGGGGCATCTGTGCACACTCTTTCCCTTAGTTCCTCTTACACACCTGTGCAACCTCCTGTGGGCTTGGGGAAACCTGAGCCTGCATTTTTGTTCCACATACACATAACTGTATATATTTGCCAGTGAATGCTTCTTGGCTCTTTGAGCCATAAAAATAATCATTACAACTTTCAACAACGGATCTCTTGGCTCACGCATCGATGAAGAACGCAGCGAAATGCGATAAGTAATGTGAATTGCAGAATTCAGTGAATCATCGAATCTTTGAACGCACCTTGCGCTCCCTGGTATTCCGGGGAGCATGCCTGTTTGA…	694	MinION;Flongle 10.4.1
	AY969860 Gliophorus sp. -NC:eDNA(soil)	AY969860		eDNA (soil:NCBI)	SH0910867.10FU	dfmo0725_059	none	35.984	-79.037	USA:NC,Durham,Duke Forest	xx-xx-2004	O'Brien,H.E.	CATTAACTGAAAATTTGGGGAGGAGGCTTTGCTGCTGGCCCTTTTTAGGGGCATCTGTGCACACTCCTTC CCTTAGTTCCTCTTACACACCTGTGCAACCTCCTGTGGGCTTGGGGAAACCTGAGCCTGCATTTTTGTTC CACATACACATAACTGTATATATTTGCCAGTGAATGCTTCTTGGCTCTTTGAGCCATAAAAATAATCATT ACAACTTTCAACAACGGATCTCTTGGCTCACGCATCGATGAAGAACGCAGCGAAATGCGATAAGTAATGT GAATTGCAGAATTCAGTGAATCATCGAATCTTTGAACGCACCTTGCGCTCCCTGGTATTCCGGGGAGCAT GCCTGTTTGAGTGTCATGAAATTCTCAACCTTATGTCTTCCTTT…	656	Sanger
	MF665104 Gliophorus sp. -USA:eDNA(root)	MF665104		eDNA (root: NCBI)	SH0910867.10FU	OTU_364	none	nd	nd	USA	xx-xx-2017	Nelsen et al., Arkansas	TCCTGAAATGCATAAGTGAATCCAGCTTTCTGCCCTGGGGTTGTTGAAGCTTTGGTTTGATAGTCCTCTG TTTGTCTATGCCCCATTGCTACAACAAAGAGTGCCCCAGAAACCTTGGAATGTCTGGGTTGCGCTGCAGA TTTGCACCTCCTTTTTGACACTTTGACCTCAAATCAGGTAGGACTACCCGCTGAACTTAA	202	IonTorrent
	OP220998 Gliophorus alboviscidus -WAL(Holotype; ABS:DJH21-29)	OP220998	Holotype	Voucher	SH0910869.10FU	ABS-DJH21-29 (K-M001434165)		51.661	-4.9913	Wales:Pembrokeshire,Somerton	2021-10-18	David Harries	GGGGCATTTGTGCACACTCCTCCCTTAATTCCTCTTATACACCTGTGCAACCTCCTGTGGGCTTGGAGAA ATCTGAGCCTGCATCTTTGTTCCACACACACAACTGTACATATTTGCCAGTGAATGCTTGTTGGCTCTTT GAGCTATAAACAATAATTAATACAACTTTCAACAACGGATCTCTTGGCTCACGCATCGATGAAGAACGCA GCGAAATGCGATAAGTAATGTGAATTGCAGAATTCAGTGAATCATCGAATCTTTGAACGCACCTTGCGCT CCCTGGTATTCCGGGGAGCATGCCTGTTTGAGTGTCATGAAATTCTCAACCCTCATGTCTTCCTTTTGGA AGGCCTTGGGTATTGGAATGTGGGAGTGTGCCATGTTTCCTTTC…	535	Sanger
	OP220999 Gliophorus alboviscidus -ENG	OP220999		Voucher	SH0910869.10FU	ABS-CMB54		50.9325	-0.2765	England:West Sussex,Henfield	2019-09-27	Clare Blencowe	TTTGGGGAGGAGGCTTTGCTGCTGGCCCTTTTTAGGGGCATTTGTGCACACTCCTCCCTTAATTCCTCTT ATACACCTGTGCAACCTCCTGTGGGCTTGGAGAAATCTGAGCCTGCATCTTTGTTCCACACACACAACTG TACATATTTGCCAGTGAATGCTTGTTGGCTCTTTGAGCTATAAACAATAATTAATACAACTTTCAACAAC GGATCTCTTGGCTCACGCATCGATGAAGAACGCAGCGAAATGCGATAAGTAATGTGAATTGCAGAATTCA GTGAATCATCGAATCTTTGAACGCACCTTGCGCTCCCTGGTATTCCGGGGAGCATGCCTGTTTGAGTGTC ATGAAATTCTCAACCCTCATGTCTTCCTTTTGGAAGGCCTTGGG…	646	Sanger
	HH-VR17 Gliophorus alboviscidus -ENG:eDNA (soil)	HH-VR17		eDNA (soil:unpub)	SH0910869.10FU	ABS-HH-VR17-OTU784|108	unpublished	52.2294	0.7023	England: Bury St. Edmunds	XXXX	Gareth W. Griffith	CGAAATGCGATAAGTAATGTGAATTGCAGAATTCAGTGAATCATCGAATCTTTGAACGCACCTTGCGCTCCCTGGTATTCCGGGGAGCATGCCTGTTTGAGTGTCATGAAATTCTCAACCCTCATGTCTTCCTTTTGGAAGGCCTTGGGTATTGGAATGTGGGAGTGTGCCATGTTTCCTTTCGAGGGACAGAGGCTCTCCTGAAATGCATAAGTGAATCCAGCTTTCTGCCCTGGGGTCGTTGAAGCTTTGGTTTGATAGTCCTCTGTTTGTCTATGTCCCATTGCTACAACAAGAGCACCCTAGAAACCTTGGAATGTCTGGGTGGCACTGTAGATTTGCCCCTCTTTTTTGACACTTTGACCTCAAATCAGGTAGGACTACCCGCTGAACTTAA	397	Illumina MiSeq
	GF_China1 (Sun21) Gliophorus alboviscidus -CHN:eDNA (soil)	GF_China1 (Sun21)		eDNA (soil:GlobFung)	SH0120388.10FU@3%	GF01019426S	56fb9634593cd79b6c78871ed351e76d	124.9	41.85	China:Liaoning Prov.,Qingyuan	xx-Oct-2013	Zhang, W. et al.	AATTCTCAACCTTATGTCTTCCTTTTGGAAGGCCTTGGGTATTGGAATGTGGGAGTGTGCCATGTTTCCTTTCGAGGGACAGAGGCTCTCCTGAAATGCATGAGTGAATCCAGCTTTCTGCCCTGGGGTCGTTGAAGCTTTGGTTTGATAGTCCTCTGTTTGTCTATGTCCCATTGCTACAACAAGAGCACCCCAGAAACCTTGGAATGTCTGGGTGGCACTGCAGATTTGCCCCTCCTTTTTTTGACA	249	Illumina MiSeq
	GF_China2(Zhang17) Gliophorus alboviscidus -CHN:eDNA (soil)	GF_China2 (Zhang17)		eDNA (soil:GlobFung)	SH0120388.10FU@3%	GF04013542S	787cf8bce639107be3455519fe4f3f7a	101.02	24.53	China:Yunnan,Ailaoshan	xx-Jun-2015	Sun, X. et al.	AATTCTCAACCTTATGTCTTCCTTTTGGAAGGCTTGGGTATTGGAATGTGGGAGTGTGCCATGTTTCCTTTCGAGGGACAGAGGCTCTCCTGAAATGCATGAGTGAATCCAGCTTTCTGCCCTGGGGTCGTTGAAGCTTTGGTTTGATAGTCCTCTGTTTGTCTATGTCCCATTGCTACGACAAGAGCACCCCAGAAACCTTGGAATGTCTGGGTGGCACTGCAGATTTGCCCCTCTTTTTTTTGACA	248	Illumina MiSeq
	MZ269231 Gliophorus sp. -NY	MZ269231		Voucher	SH0910872.10FU	PUL:F27630	iNaturalist:30847408	42.1599	-78.7344	USA:NY, nr. Salamanca	xx-Aug-19	Garrett Taylor	TAACAAGGTTTCCGTAGGTGAACCTGCGGAAGGATCATTAACTGAAATTTTGAGGAGGGGTGGTCTTGCT GCTGGCTTCTTTTTGGGGGCATCTGTGCACACACCCCTCYCTTAATTCCTCCTTATACACCTGTGCAACC TCCTGTGGGCTTGGGGAAACCTGGGCCTGCATCTTTACACACAACTGTATATGAATGCTTGTTGGCTCTC TGAGCCATAAATTTAATTAATACAACTTTCAACAACGGATCTCTTGGCTCACGCATCGATGAAGAACGCA GCGAAATGCGATAAGTAATGTGAATTGCAGAATTCAGTGAATCATCGAATCTTTGAACGCACCTTGCGCT CCTTGGTATTCTGAGGAGCATGCCTGTTTGAGTGTCATGGAATT…	677	Sanger
	HQ022026 Gliophorus sp. -NH:eDNA(soil)	HQ022026		eDNA (soil:NCBI)	SH0910866.10FU	4Bart127S	none	44.06	-71.3100	USA: NH, Bartlett Expt Forest	xx-xx-2014	Vineis,J.H et al.	TAACAAGGTTTCCGTAGGTGAACCTGCGGAAGGATCATTAACTGAAATTTTGAGGAGGGGTGGTCTTGCTGCTGGCTTCTTTTTGGGGGCATCTGTGCACACACCCCTCYCTTAATTCCTCCTTATACACCTGTGCAACCTCCTGTGGGCTTGGGGAAACCTGGGCCTGCATCTTTACACACAACTGTATATGAATGCTTGTTGGCTCTCTGAGCCATAAATTTAATTAATACAACTTTCAACAACGGATCTCTTGGCTCACGCATCGATGAAGAACGCAGCGAAATGCGATAAGTAATGTGAATTGCAGAATTCAGTGAATCATCGAATCTTTGAACGCACCTTGCGCTCCTTGGTATTCTGAGGAGCATGCCTGTTTGAGTGTCATGGAATTCTCGA…	668	IonTorrent
	KY807663 Gliophorus sciophanus	KY807663		Voucher	SH0863348.10FU	EF3099/ARAN-Fungi 3641		43.361	-5.3200	Spain:Asturias,Piloña	2013-11-13	Fidalgo,E.	GTAAAAGTCGTAACAAGGTTTCCGTAGGTGAACCTGCGGAAGGATCATTATCGAATACCACTTCGAGGAA AGGTTGTGCTGCTCTTTACCGAGACGTGCACGCCTTTCTGACCCTCTTCTTTCAAAAACCTGTGAACCTC TTGTAGGCCGAGAGATTGGTCTACGTTTTTTCTTACAAACCCCCTGTCGCATGTACATGAACGATTGTTG ATAATATAACACAACTTTCAACGATGGATCTCTTGGCTCTCGCATCGATGAAGAACGCAGCGAAATGCGA TAAGTAATGTGAATTGCAGAATTCAGTGAATCATCGAATCTTTGAACGCACCTTGCGCTCCTTGGTTTTC CGAGGGGCATGCCTGTTTGAGTGTCACGAACTTCTCAACCTCGA…	606	Sanger
